# The biosynthesis, degradation, and function of cell wall β-xylosylated xyloglucan mirrors that of arabinoxyloglucan

**DOI:** 10.1101/2023.03.03.528403

**Authors:** L. F. L. Wilson, S. Neun, L. Yu, T. Tryfona, K. Stott, F. Hollfelder, P. Dupree

## Abstract

- Xyloglucan is an abundant polysaccharide in many primary cell walls and in the human diet. Decoration of its α-xylosyl side chains with further sugars is critical for plant growth, even though the sugars themselves vary considerably between species. Plants in the Ericales order—prevalent in human diets—exhibit β1,2-linked xylosyl decorations. The biosynthetic enzymes responsible for adding these xylosyl decorations, as well as the hydrolases that remove them in the human gut, are unidentified.
- GT47 xyloglucan glycosyltransferase candidates were expressed in Arabidopsis and *endo*-xyloglucanase products from transgenic wall material were analysed by electrophoresis, mass spectrometry, and NMR. The activities of gut bacterial hydrolases *Bo*GH43A and *Bo*GH43B on synthetic glycosides and xyloglucan oligosaccharides were measured by colorimetry and electrophoresis.
- *Cc*XBT1 is a xyloglucan β-xylosyltransferase from coffee that can modify Arabidopsis xyloglucan and restore the growth of galactosyltransferase mutants. Related *Vm*XST1 is a weakly active xyloglucan α-arabinofuranosyltransferase from cranberry. *Bo*GH43A hydrolyses both α-arabinofuranosylated and β-xylosylated oligosaccharides.
- *Cc*XBT1’s presence in coffee and *Bo*GH43A’s promiscuity suggest that β-xylosylated xyloglucan is not only more widespread than thought, but might also nourish beneficial gut bacteria. The evolutionary instability of transferase specificity and lack of hydrolase specificity hint that, to enzymes, xylosides and arabinofuranosides are closely resemblant.
