## Supporting File 1 - Tables S1 and S4 for "The biosynthesis, degradation, and function of cell wall β-xylosylated xyloglucan mirrors that of arabinoxyloglucan"

### Sheet: Table S1
Table S1 Genomic data sources. Predicted protein sequences (primary transcripts only) were downloaded from the listed genomic data sources. For species marked with an asterisk, only nucleotide sequences were available.
	prefix	species		common name			citation
Non-asterid
	Aqcoe	Aquilegia coerulea		Colorado blue columbine	V 3.1	https://phytozome-next.jgi.doe.gov/	https://elifesciences.org/articles/36426
	AT	Arabidopsis thaliana	Columbia		TAIR10	https://phytozome-next.jgi.doe.gov/	https://academic.oup.com/nar/article/40/D1/D1202/2903058
	LOC_Os	Oryza sativa ssp. japonica		Japonica rice	V7.0	https://phytozome-next.jgi.doe.gov/	https://academic.oup.com/nar/article/35/suppl_1/D883/1116015
Cornales
	Hyque	Hydrangea quercifolia		oakleaf hydrangea	V1.1	https://phytozome-next.jgi.doe.gov/
Ericales
	Actinidia	Actinidia chinensis	Hongyang	kiwi	v3	https://kiwifruitgenome.org/	https://www.nature.com/articles/s41438-019-0202-y
	As	Argania spinosa (Sideroxylon spinosum)		argan		https://www.ncbi.nlm.nih.gov/genome	https://f1000research.com/articles/7-1310/v2
	TEA	Camellia sinensis var. sinensis	cv. Shuchazao	tea		http://tpdb.shengxin.ren/	https://www.sciencedirect.com/science/article/pii/S1674205220301349
	Vc	Vaccinium corymbosum		blueberry		https://www.ncbi.nlm.nih.gov/genome
	Vm	Vaccinium macrocarpon		cranberry		https://www.ncbi.nlm.nih.gov/genome	https://bmcplantbiol.biomedcentral.com/articles/10.1186/1471-2229-14-165
Campanulid
	DCAR	Daucus carota subsp. Carota		carrot	V2.0	https://phytozome-next.jgi.doe.gov/	https://www.nature.com/articles/ng.3565
	Lsat	Lactuca sativa	cv. Salinas	lettuce	V8	https://lgr.genomecenter.ucdavis.edu/	https://www.nature.com/articles/ncomms14953
Garryales (lamiid)
	Eu	Eucommia ulmoides				https://www.ncbi.nlm.nih.gov/genome
Solanales (lamiid)
	Solyc	Solanum lycopersicum	cv. Heinz 1706		ITAG3.2	https://phytozome-next.jgi.doe.gov/	https://www.nature.com/articles/nature11119
Boraginales (lamiid)
	Ep	Echium plantigineum		purple viper's bugloss		https://www.ncbi.nlm.nih.gov/genome	https://onlinelibrary.wiley.com/doi/abs/10.1111/1755-0998.13104
Gentianales (lamiid)
	Cr	Catharanthus roseus				https://www.ncbi.nlm.nih.gov/genome
	Cc	Coffea canephora		Robusta coffee		https://coffee-genome.org/	https://www.science.org/doi/10.1126/science.1255274
Lamiales (lamiid)
	Am	Antirrhinum majus	cv. JI7	snapdragon	v 2	http://bioinfo.sibs.ac.cn/Am/	https://www.nature.com/articles/s41477-018-0349-9
	MgNONTOL	Erythranthe guttata (Mimulus guttatus)	NONTOL	seep monkeyflower	V4.0	https://phytozome-next.jgi.doe.gov/
	Oeu	Olea europaea	var. sylvestris	oleaster (wild olive)	V1.0	https://phytozome-next.jgi.doe.gov/	https://www.pnas.org/content/114/44/E9413
	TEY	Salvia splendens	Var. Aoyunshenghuo	scarlet sage		https://www.ncbi.nlm.nih.gov/genome	https://academic.oup.com/gigascience/article/7/7/giy068/5040257

### Sheet: Table S4
Table S4 Exo-glycosidases used in this work.
Name	Species	Activity	ID	GH family	Reference	Source	Concentration	μl added per 100 μl XyGOs	Termination
AfcA	Bifidobacterium bifidum	α1,2-fucosidase	GenBank: AAQ72464.1	GH95	Katayama et al., 2004	Novozymes	9.5 μM	1	3 kDa NanoSep
‘Meripilus giganteus (M giganteus) Fam35 lactase’		β-galactosidase*	GENESEQ: AAG62878	GH35	Schnorr et al., 2000	Novozymes	25 μM	1	3 kDa NanoSep
Abf51	Cellvibrio japonicus	α1,2/3-arabinofuranosidase	GenBank: AAK84947.1	GH51	Beylot et al., 2001	Gift of Harry Gilbert	20 μM	3	n/a
(CgGH3)	Chaetomium globosum	β1,2-xylosidase	Novozymes: NS39127	GH3	Tryfona et al., 2019	Novozymes	8 mg/ml	2	n/a
YicI	Escherichia coli	α-xylosidase	GenBank: AAC76680.1; Megazyme: E-AXSEC	GH31	Okuyama et al., 2004	Megazyme	1 U/ml	1	precipitation in 60 % ethanol
(AnGH3)	Aspergillus niger	β1,4-glucosidase	Megazyme: E-BGLUC	GH3		Megazyme	40 U/ml	1	3 kDa NanoSep
*N.B. some commercially available GH35-family β-galactosidases preparations exhibit a contaminating XyGO trans-glycosylase activity (Tuomivaara et al., 2015), making them unsuitable for such experiments.
References
Beylot M-H, McKie VA, Voragen AGJ, Doeswijk-Voragen CHL, Gilbert HJ. 2001. The Pseudomonas cellulosa glycoside hydrolase family 51 arabinofuranosidase exhibits wide substrate specificity. Biochemical Journal 358: 607–614.
Katayama T, Sakuma A, Kimura T, Makimura Y, Hiratake J, Sakata K, Yamanoi T, Kumagai H, Yamamoto K. 2004. Molecular cloning and characterization of Bifidobacterium bifidum 1,2-α-L-fucosidase (AfcA), a novel inverting glycosidase (glycoside hydrolase family 95). Journal of Bacteriology 186: 4885–4893.
Okuyama M, Mori H, Chiba S, Kimura A. 2004. Overexpression and characterization of two unknown proteins, YicI and YihQ, originated from Escherichia coli. Protein Expression and Purification 37: 170–179.
Schnorr K, Lange L, Lassen SF. 2000. Fungal Extracellular Fam35 Beta-Galactosidases. World Intellectual Property Organization, WO2001049878A1. URL: https://patentscope.wipo.int/search/en/detail.jsf?docId=WO2001049878.
Tryfona T, Sorieul M, Feijao C, Stott K, Rubtsov D V., Anders N, Dupree P. 2019. Development of an oligosaccharide library to characterise the structural variation in glucuronoarabinoxylan in the cell walls of vegetative tissues in grasses. Biotechnology for Biofuels 12: 109.
Tuomivaara ST, Yaoi K, O’Neill MA, York WS. 2015. Generation and structural validation of a library of diverse xyloglucan-derived oligosaccharides, including an update on xyloglucan nomenclature. Carbohydrate Research 402: 56–66.
